# RNAi-based discrimination of exogenous DNA by mitotic heterochromatin in fission yeast

**DOI:** 10.64898/2026.03.26.714489

**Authors:** Hirohisa Ebina, Mattia Valentini, Haochen Yu, Lisa Baumgartner, Karl C.F. Olsen, Rajendran Rajeswaran, Sigurd Braun, Olivier Voinnet, Yves Barral

## Abstract

Various mechanisms protect prokaryotic cells from invasive exogenous (exo)DNA. However, these are rarely conserved in eukaryotes, where the existence of such processes remains elusive. Here, we uncover how fission yeast eliminates exoDNA through unequal partitioning. We show that intrinsic transcriptional features of plasmidial exoDNA produce small interfering (si)RNAs that recruit heterochromatin onto the plasmid. An active, heterochromatin-dependent clustering mechanism then causes its asymmetric partitioning during mitosis. The mitotic kinase Aurora B, which dissociates heterochromatin on segregating chromosomes, is distinctively hypoactive on plasmidial DNA, facilitating its unequal partitioning and, ultimately, elimination from the cell population. Thus, an interplay between RNAi-mediated exoDNA heterochromatinization and chromosomal phosphorylation enables fission yeast to discriminate self-from non-self-DNA, uncovering a hitherto undescribed cell-autonomous immune process in eukaryotic cells.
