## Supplemental Table 1 for "RNAi-based discrimination of exogenous DNA by mitotic heterochromatin in fission yeast"

### Sheet: Sheet1
Supplementary table 1
S. pombe strains used in this study. Nomenclatures are based on Lera-Ramírez et al. Genetics (2023).
	Identifier	Source	Genotype
Fig. 1B-D	FYB861	This study	h- leu1-32 ura4-294:P.nup211-NLS-tetR-GFP:ura4+ sfi1-mCherry:kanMX6
Fig. 1E	FYB872	This study	h- leu1-32 his7-366 ura4-294:P.nup211-NLS-tetR-GFP:ura4+ cut11-mCherry:NatMX
Fig. 1F	FYB861	This study	h- leu1-32 ura4-294:P.nup211-NLS-tetR-GFP:ura4+ sfi1-mCherry:kanMX6
Fig. 1G	FYB861	This study	h- leu1-32 ura4-294:P.nup211-NLS-tetR-GFP:ura4+ sfi1-mCherry:kanMX6
	FYB919	This study	h? leu1-32 ura4-294:P.nup211-NLS-tetR-GFP:ura4+ sfi1-mCherry:kanMX6 lem2∆::hph
Fig. 1H	FYB861	This study	h- leu1-32 ura4-294:P.nup211-NLS-tetR-GFP:ura4+ sfi1-mCherry:kanMX6
Fig. 1I,J	FYB872	This study	h- leu1-32 his7-366 ura4-294:P.nup211-NLS-tetR-GFP:ura4+ cut11-mCherry:NatMX
	FYB920	This study	h? leu1-32 his7-366? ura4-294:P.nup211-NLS-tetR-GFP:ura4+ cut11-mCherry:NatMX lem2∆::hph
Fig. 2B,C	FYB16/YSM1180	Sophie Martin	h- leu1-32 ura4-D18 ade6-M210
	FYB877	This study	h- leu1-32 ura4-D18 ade6-M210 swi6∆::kanMX6
	FYB879	This study	h- leu1-32 ura4-D18 ade6-M210 dcr1∆::kanMX6
Fig. 2D	FYB16/YSM1180	Sophie Martin	h- leu1-32 ura4-D18 ade6-M210
	FYB879	This study	h- leu1-32 ura4-D18 ade6-M210 dcr1∆::kanMX6
Fig. 2E,F	FYB16/YSM1180	Sophie Martin	h- leu1-32 ura4-D18 ade6-M210
	FYB877	This study	h- leu1-32 ura4-D18 ade6-M210 swi6∆::kanMX6
	FYB879	This study	h- leu1-32 ura4-D18 ade6-M210 dcr1∆::kanMX6
Fig. 3A-C	FYB97	This study	h+ leu1-32 ura4-294:P81nmt1-NLS-tetR-GFP:ura4+ cut11-mCherry:KanMX
	FYB387	This study	h+ leu1-32 his7-366 ura4-294:P.nup211-NLS-tetR-GFP:ura4+ cut11-mCherry:NatMX clr4∆::hph
	FYB433	This study	h+ leu1-32 ura4-294:P81nmt1-NLS-tetR-GFP:ura4+ cut11-mCherry:KanMX swi6∆::hph
Fig. 3D	FYB861	This study	h- leu1-32 ura4-294:P.nup211-NLS-tetR-GFP:ura4+ sfi1-mCherry:kanMX6
	FYB387	This study	h+ leu1-32 his7-366 ura4-294:P.nup211-NLS-tetR-GFP:ura4+ cut11-mCherry:NatMX clr4∆::hph
	FYB418	This study	h+ leu1-32 ura4-294:P81nmt1-NLS-tetR-GFP:ura4+ cut11-mCherry:KanMX dcr1∆::NatMX
	FYB421	This study	h+ leu1-32 ura4-294:P81nmt1-NLS-tetR-GFP:ura4+ cut11-mCherry:KanMX ago1∆::hph
	FYB433	This study	h+ leu1-32 ura4-294:P81nmt1-NLS-tetR-GFP:ura4+ cut11-mCherry:KanMX swi6∆::hph
	FYB942	This study	h- leu1-32 ura4-294:P.nup211-NLS-tetR-GFP:ura4+ sfi1-mCherry:kanMX6 rdp1∆::hphMX6
Fig. 3E,F	FYB1088	This study	h? leu1 his7-366? ura4-294:P.nup211-NLS-tetR-mCherry:ura4+ CFP-atb2:NatMX SPAC25B8.09∆::kanMX6:P.nmt81-swi6-(SG4)3S-mEGFP:T.ADH1
Fig. 4B,C	FYB16/YSM1180	Sophie Martin	h- leu1-32 ura4-D18 ade6-M210
Fig. 4D-F	FYB16/YSM1180	Sophie Martin	h- leu1-32 ura4-D18 ade6-M210
	FYB441	This study	h- leu1-32 ura4-294 his7-366 rdp1∆::kanR
Fig. 5A	FYB16/YSM1180	Sophie Martin	h- leu1-32 ura4-D18 ade6-M210
Fig. 5C	FYB861	This study	h- leu1-32 ura4-294:P.nup211-NLS-tetR-GFP:ura4+ sfi1-mCherry:kanMX6
	FYB993	This study	h? leu1-32 his7-366? ade6-M210? ura4-294:P.nup211-NLS-tetR-mCherry:ura4+ Z2::P41nmt1-ark1-NLS-tetR-GFP:bsdR sfi1-CFP:natR
	FYB1010	This study	h+ leu1-32 his7-366 ura4-294:P.nup211-NLS-tetR-mCherry:ura4+ Z2::P41nmt1-ark1(K118R)-NLS-tetR-GFP:bsdR
	FYB1083	This study	h+ leu1-32 his7-366 ura4-294:P.nup211-NLS-tetR-mCherry:ura4+ Z2::P41nmt1-ark1-NLS-GFP:bsdR
Fig. S1B,C	FYB930	This study	h? leu1-32 ade6-M210? his7-366? ura4-294:P.nup211-NLS-tetR-mCherry:ura4+ sfi1-CFP:natR cdc7-GFP:kanMX6
Fig. S1D-I	FYB861	This study	h- leu1-32 ura4-294:P.nup211-NLS-tetR-GFP:ura4+ sfi1-mCherry:kanMX6
Fig. S2	FYB16/YSM1180	Sophie Martin	h- leu1-32 ura4-D18 ade6-M210
	FYB877	This study	h- leu1-32 ura4-D18 ade6-M210 swi6∆::kanMX6
	FYB879	This study	h- leu1-32 ura4-D18 ade6-M210 dcr1∆::kanMX6
Fig. S3B,C	FYB16/YSM1180	Sophie Martin	h- leu1-32 ura4-D18 ade6-M210
	FYB877	This study	h- leu1-32 ura4-D18 ade6-M210 swi6∆::kanMX6
	FYB879	This study	h- leu1-32 ura4-D18 ade6-M210 dcr1∆::kanMX6
Fig. S3D	FYB16/YSM1180	Sophie Martin	h- leu1-32 ura4-D18 ade6-M210
	FYB877	This study	h- leu1-32 ura4-D18 ade6-M210 swi6∆::kanMX6
	FYB879	This study	h- leu1-32 ura4-D18 ade6-M210 dcr1∆::kanMX6
	FYB441	This study	h- leu1-32 ura4-294 his7-366 rdp1∆::kanR
Fig. S3E,F	FYB16/YSM1180	Sophie Martin	h- leu1-32 ura4-D18 ade6-M210
Fig. S3G,H	FYB16/YSM1180	Sophie Martin	h- leu1-32 ura4-D18 ade6-M210
	FYB441	This study	h- leu1-32 ura4-294 his7-366 rdp1∆::kanR
Fig. S4	FYB16/YSM1180	Sophie Martin	h- leu1-32 ura4-D18 ade6-M210
	FYB877	This study	h- leu1-32 ura4-D18 ade6-M210 swi6∆::kanMX6
	FYB879	This study	h- leu1-32 ura4-D18 ade6-M210 dcr1∆::kanMX6
	FYB441	This study	h- leu1-32 ura4-294 his7-366 rdp1∆::kanR
Fig. S5	FYB861	This study	h- leu1-32 ura4-294:P.nup211-NLS-tetR-GFP:ura4+ sfi1-mCherry:kanMX6
	FYB418	This study	h+ leu1-32 ura4-294:P81nmt1-NLS-tetR-GFP:ura4+ cut11-mCherry:KanMX dcr1∆::NatMX
	FYB421	This study	h+ leu1-32 ura4-294:P81nmt1-NLS-tetR-GFP:ura4+ cut11-mCherry:KanMX ago1∆::hph
	FYB942	This study	h- leu1-32 ura4-294:P.nup211-NLS-tetR-GFP:ura4+ sfi1-mCherry:kanMX6 rdp1∆::hphMX6
Fig. S6A	FYB861	This study	h- leu1-32 ura4-294:P.nup211-NLS-tetR-GFP:ura4+ sfi1-mCherry:kanMX6
	FYB1088	This study	h? leu1 his7-366? ura4-294:P.nup211-NLS-tetR-mCherry:ura4+ CFP-atb2:NatMX SPAC25B8.09∆::kanMX6:P.nmt81-swi6-(SG4)3S-mEGFP:T.ADH1
Fig. S7B-E	FYB357	This study	h+ leu1-32 his7-366 ura4-294:P.nup211-NLS-tetR-GFP:ura4+ cut11-mCherry:NatMX
	FYB368	This study	h+ leu1-32 his7-366 ura4-294:P.nup211-NLS-tetR-GFP:ura4+ cut11-mCherry:NatMX dcr1∆::NAT
	FYB433	This study	h+ leu1-32 ura4-294:P81nmt1-NLS-tetR-GFP:ura4+ cut11-mCherry:KanMX swi6∆::hph
Fig. S8	FYB16/YSM1180	Sophie Martin	h- leu1-32 ura4-D18 ade6-M210
Fig. S9	FYB993	This study	h? leu1-32 his7-366? ade6-M210? ura4-294:P.nup211-NLS-tetR-mCherry:ura4+ Z2::P41nmt1-ark1-NLS-tetR-GFP:bsdR sfi1-CFP:natR
	FYB1010	This study	h+ leu1-32 his7-366 ura4-294:P.nup211-NLS-tetR-mCherry:ura4+ Z2::P41nmt1-ark1(K118R)-NLS-tetR-GFP:bsdR
