## Supplemental Table 3 for "RNAi-based discrimination of exogenous DNA by mitotic heterochromatin in fission yeast"

### Sheet: Sheet1
Supplementary table 3
Primers used in this study.
Name	Targeted locus	Sequence	Source	Used with	Identifier
Sg1030/P638	act1+	5'-AACCCTCAGCTTTGGGTCTT-3'	Braun et al. (2011)	Sg1031/P639	oHEB493
Sg1031/P639	act1+	5'-TTTGCATACGATCGGCAATA-3'	Braun et al. (2011)	Sg1030/P638	oHEB494
Sg2736	tef3+	5'-TGGCCTTCTTAGCCTTTTCA-3'	Georgescu et al. (2020)	Sg2737	oHEB495
Sg2737	tef3+	5'-CTGAGGAAGTTTGGGCTGTC-3'	Georgescu et al. (2020)	Sg2736	oHEB496
Sg2670	ade2+	5'-AGGCATCTGATCCCAATGAG-3'	Georgescu et al. (2020)	Sg2671	oHEB497
Sg2671	ade2+	5'-ATTTTGGATGCCTTGGATGA-3'	Georgescu et al. (2020)	Sg2670	oHEB498
Sg1020/P059	cen-dg	5'-TGCTCTGACTTGGCTTGTCTT-3'	Braun et al. (2011)	Sg1021/P060	oHEB499
Sg1021/P060	cen-dg	5'-CCCTAACTTGGAAAGGCACA-3'	Braun et al. (2011)	Sg1020/P059	oHEB500
LEU2-F	LEU2	5'-ggggtacaggtagtgttagacctg-3'	This study	LEU2-R	oHEB596
LEU2-R	LEU2	5'-gtcagtacctttagcaaattgtggc-3'	This study	LEU2-F	oHEB597
Lo-F	the region between LEU2 and ori on pYB1761	5'-tctgacacatgcagctcccg-3'	This study	Lo-R	oHEB598
Lo-R	the region between LEU2 and ori on pYB1761	5'-gtgagcggataacaatttcacacag-3'	This study	Lo-F	oHEB599
ori-F	ori	5'-ggatacctgtccgcctttctcc-3'	This study	ori-R	oHEB600
ori-R	ori	5'-cacacagcccagcttggagc-3'	This study	ori-F	oHEB601
ampR-F	ampR	5'-gatcccccatgttgtgcaaaaaag-3'	This study	ampR-R	oHEB602
ampR-R	ampR	5'-cttacggatggcatgacagtaagag-3'	This study	ampR-F	oHEB603
ars1-F	the boundary between ars1 and the vector on pYB1761	5'-acgacatgtgctaccattcac-3'	This study	ars1-R	oHEB604
ars1-R	the boundary between ars1 and the vector on pYB1761	5'-ggacatagtgacttatctgacactc-3'	This study	ars1-F	oHEB605
qCnt1-F	cen1	5'-CAGACAATCGCATGGTACTATC-3'	This study	qCnt1-R	oHEB606
qCnt1-R	cen1	5'-AGGTGAAGCGTAAGTGAGTG-3'	This study	qCnt1-F	oHEB607
